# The Single-Cell Landscape of Peripheral and Tumor-infiltrating Immune Cells in HPV- HNSCC

**DOI:** 10.1101/2025.01.14.632928

**Authors:** Rômulo Gonçalves Agostinho Galvani, Adolfo Rojas, Bruno F. Matuck, Brittany T. Rupp, Nikhil Kumar, Khoa Huynh, Carlos Alberto Oliveira de Biagi Junior, Jinze Liu, Siddharth Sheth, Jelte Martinus Maria Krol, Vinicius Maracaja-Coutinho, Kevin Matthew Byrd, Patricia Severino

**Author notes:** Correspondence to: Kevin Matthew Byrd Patricia Severino. Equally contributed (Rômulo Gonçalves Agostinho Galvani, Adolfo Rojas).

## Abstract

Head and neck squamous cell carcinoma (HNSCC) is the sixth most common cancer worldwide. HPV-negative HNSCC, which arises in the upper airway mucosa, is particularly aggressive, with nearly half of patients succumbing to the disease within five years and limited response to immune checkpoint inhibitors compared to other cancers. There is a need to further explore the complex immune landscape in HPV-negative HNSCC to identify potential therapeutic targets. Here, we integrated two single-cell RNA sequencing datasets from 29 samples and nearly 300,000 immune cells to investigate immune cell dynamics across tumor progression and lymph node metastasis. Notable shifts toward adaptative immune cell populations were observed in the 14 distinct HNSCC-associated peripheral blood mononuclear (PBMCs) and 21 tumor-infiltrating immune cells (TICs) considering disease stages. All PBMCs and TICs revealed unique molecular signatures correlating with lymph node involvement; however, broadly, TICs increased ligand expression among effector cytokines, growth factors, and interferon-related genes. Pathway analysis comparing PBMCs and TICs further confirmed active cell signaling among Monocyte-Macrophage, Dendritic cell, Natural Killer (NK), and T cell populations. Receptor-ligand analysis revealed significant communication patterns shifts among TICs, between CD8+ T cells and NK cells, showing heightened immunosuppressive signaling that correlated with disease progression. In locally invasive HPV-negative HNSCC samples, highly multiplexed immunofluorescence assays highlighted peri-tumoral clustering of exhausted CD8+ T and NK cells, alongside their exclusion from intra-tumoral niches. These findings emphasize cytotoxic immune cells as valuable biomarkers and therapeutic targets, shedding light on the mechanisms by which the HNSCC sustainably evades immune responses.
