## Supplemental Table 1 for "The Single-Cell Landscape of Peripheral and Tumor-infiltrating Immune Cells in HPV- HNSCC"

### Sheet: Single-Cell Atlas
Supplementary table 1. Patient characteristics of the 29 individuals from datasets.
Patient Identifier	Tumor p16 status	Tumor site	Pathologic Stage	Pathological Node	Sex	Race	Age	Tobacco Use	Alcohol Use	Dataset
HNSCC_1	p16-	Oral cavity	T1	N2b	Male	Caucasian	45	Yes	Yes	GSE139324
HNSCC_2	p16-	Floor of mouth	T4	N0	Male	Caucasian	50	Yes	Yes	GSE139324
HNSCC_3	p16-	Floor of mouth	T4	N0	Female	Caucasian	66	Former	Unknown	GSE139324
HNSCC_4	p16-	Buccal mucosa	T4	N1	Male	Caucasian	48	Yes	Yes	GSE139324
HNSCC_5	p16-	Tongue	T3	N2b	Male	Caucasian	45	Yes	Occasional	GSE139324
HNSCC_6	p16-	Larynx	T4	N2c	Male	Caucasian	43	Yes	No	GSE139324
HNSCC_7	p16-	Lower gum	T4	N3b	Male	Caucasian	74	Yes	No	GSE139324
HNSCC_8	p16-	Tongue	T3	N2a	Female	Caucasian	60	No	No	GSE139324
HNSCC_10	p16-	Tongue	T3	N2B	Male	Caucasian	56	Yes	Yes	GSE139324
HNSCC_11	p16-	Tongue	T3	N3B	Female	Caucasian	57	Yes	No	GSE139324
HNSCC_12	p16-	Tongue	T3	N0	Male	Caucasian	35	No	No	GSE139324
HNSCC_13	p16-	Supraglottis	T3	N0	Male	Caucasian	62	Yes	Yes	GSE139324
HNSCC_14	p16-	Mandible	T4a	N2C	Female	Caucasian	77	Yes	No	GSE139324
HNSCC_15	p16-	Tongue	T3	N0	Female	Caucasian	75	Yes	Yes	GSE139324
HNSCC_16	p16-	Tongue	T3	N0	Male	Caucasian	55	No	Yes	GSE139324
HNSCC_17	p16-	Buccal mucosa	T2	N0	Male	Caucasian	80	No	No	GSE139324
HNSCC_18	p16-	Floor of mouth	T2	N1	Female	Caucasian	69	Yes	Yes	GSE139324
HN_1	p16-	Oral Cavity	T4a	N2B	Male	Unknown	70-79	Yes	No	GSE164690
HN_2	p16-	Oral Cavity	T3	N2a	Female	Unknown	60-69	No	No	GSE164690
HN_3	p16-	Oral Cavity	T4a	N0	Male	Unknown	80-89	No	No	GSE164690
HN_4	p16-	Oral Cavity	T3	N1	Male	Unknown	50-59	Yes	Yes	GSE164690
HN_5	p16-	Oral Cavity	T3	N3b	Female	Unknown	50-59	Yes	Yes	GSE164690
HN_6	p16-	Oral Cavity	T3	N0	Male	Unknown	30-39	Yes	Yes	GSE164690
HN_7	p16-	Larynx	T3	N0	Male	Unknown	60-69	Yes	Yes	GSE164690
HN_8	p16-	Oral Cavity	T1	N0	Female	Unknown	70-79	Yes	Yes	GSE164690
HN_9	p16-	Oral Cavity	T3	N2B	Female	Unknown	70-79	Yes	Yes	GSE164690
HN_10	p16-	Oral Cavity	T3	N0	Male	Unknown	50-59	No	Yes	GSE164690
HN_11	p16-	Oral Cavity	T2	N0	Male	Unknown	80-89	No	No	GSE164690
HN_15	p16-	Oral Cavity	T2	N0	Female	Unknown	60-69	Yes	Unknown	GSE164690

### Sheet: Bulk-RNAseq (TCGA)
Supplementary table 1. Patient characteristics of the 61 individuals from TCGA-HNSC.
Patient Identifier	Tumor p16 status	Tumor site	Pathologic Stage	Pathological Node	Sex	Race	Age	Tobacco Use	Alcohol Use	Project
TCGA-BA-A4IF	Negative	Oropharynx			MALE	WHITE	59	YES	YES	TCGA-HNSC
TCGA-BA-A6DB	Negative	Oral Tongue	Stage I	N0	FEMALE	WHITE	24	NO	YES	TCGA-HNSC
TCGA-BA-A6DE	Negative	Oral Tongue	Stage II	N0	FEMALE	WHITE	70	YES	YES	TCGA-HNSC
TCGA-BA-A6DG	Negative	Oral Tongue			MALE	WHITE	49	YES	YES	TCGA-HNSC
TCGA-BA-A6DL	Negative	Oropharynx			MALE	WHITE	59	YES	YES	TCGA-HNSC
TCGA-CN-4725	Negative	Oral Tongue	Stage II	N0	MALE	WHITE	60	NO	NO	TCGA-HNSC
TCGA-CN-4726	Negative	Buccal Mucosa	Stage IVA	N+	MALE	WHITE	68	YES	YES	TCGA-HNSC
TCGA-CN-4727	Negative	Larynx	Stage IVA	N0	MALE	WHITE	56	YES	YES	TCGA-HNSC
TCGA-CN-4728	Negative	Oral Cavity	Stage IVA	N+	MALE	WHITE	56	YES	YES	TCGA-HNSC
TCGA-CN-4731	Negative	Buccal Mucosa	Stage IVA	N+	FEMALE	WHITE	63	YES	YES	TCGA-HNSC
TCGA-CN-4733	Negative	Oral Tongue	Stage III	N+	MALE	WHITE	61	NO	NO	TCGA-HNSC
TCGA-CN-4734	Negative	Buccal Mucosa	Stage II	N0	MALE	WHITE	70	YES	YES	TCGA-HNSC
TCGA-CN-4735	Negative	Larynx	Stage IVA	N+	MALE	WHITE	52	YES	YES	TCGA-HNSC
TCGA-CN-4737	Negative	Oral Tongue	Stage IVA	N+	MALE	WHITE	19	NO	NO	TCGA-HNSC
TCGA-CN-4742	Negative	Oral Tongue	Stage IVA	N+	FEMALE	WHITE	48	YES	YES	TCGA-HNSC
TCGA-CN-5358	Negative	Floor of mouth	Stage II	N0	MALE	WHITE	60	YES	YES	TCGA-HNSC
TCGA-CN-5359	Negative	Floor of mouth	Stage IVA	N+	MALE	WHITE	59	YES	YES	TCGA-HNSC
TCGA-CN-5370	Negative	Oral Tongue	Stage III	N+	MALE	WHITE	78	YES	YES	TCGA-HNSC
TCGA-CN-5373	Negative	Floor of mouth	Stage I	N0	FEMALE	WHITE	55	YES	YES	TCGA-HNSC
TCGA-CN-6010	Negative	Larynx	Stage IVA	N+	MALE	WHITE	53	YES	YES	TCGA-HNSC
TCGA-CN-6012	Negative	Larynx	Stage IVA	N+	MALE	WHITE	66	YES	NO	TCGA-HNSC
TCGA-CN-6016	Negative	Floor of mouth	Stage IVA	N+	MALE	WHITE	64	YES	YES	TCGA-HNSC
TCGA-CN-6017	Negative	Oral Tongue	Stage IVA	N+	MALE	WHITE	55	YES	YES	TCGA-HNSC
TCGA-CN-6019	Negative	Oral Tongue	Stage IVA	N0	MALE	WHITE	61	YES	YES	TCGA-HNSC
TCGA-CN-6022	Negative	Larynx	Stage IVA	N+	MALE	WHITE	49	YES		TCGA-HNSC
TCGA-CN-6023	Negative	Larynx	Stage IVA	N+	MALE	WHITE	73	YES	YES	TCGA-HNSC
TCGA-CN-6024	Negative	Oral Tongue	Stage IVA	N+	MALE	WHITE	66	YES	YES	TCGA-HNSC
TCGA-CN-6988	Negative	Larynx	Stage IVA	N+	MALE	WHITE	47	YES	YES	TCGA-HNSC
TCGA-CN-6989	Negative	Larynx	Stage IVA	N+	MALE	WHITE	64	YES	YES	TCGA-HNSC
TCGA-CN-6992	Negative	Larynx	Stage IVA	N+	MALE	WHITE	61	YES	YES	TCGA-HNSC
TCGA-CN-6997	Negative	Larynx	Stage IVA	N+	MALE	WHITE	66	YES	NO	TCGA-HNSC
TCGA-CN-6998	Negative	Oral Tongue	Stage IVA	N+	MALE	WHITE	53	YES	NO	TCGA-HNSC
TCGA-CN-A49B	Negative	Larynx	Stage III	N+	MALE	WHITE	71	YES	YES	TCGA-HNSC
TCGA-CN-A63T	Negative	Larynx	Stage IVA	N0	MALE	WHITE	60	YES	YES	TCGA-HNSC
TCGA-CN-A63U	Negative	Larynx	Stage IVA	N0	MALE	WHITE	50	YES	NO	TCGA-HNSC
TCGA-CN-A63V	Negative	Buccal Mucosa	Stage IVA	N0	MALE	WHITE	59	YES	NO	TCGA-HNSC
TCGA-CN-A63W	Negative	Larynx	Stage IVA	N0	FEMALE	WHITE	48	YES	YES	TCGA-HNSC
TCGA-CN-A642	Negative	Floor of mouth	Stage IVB	N0	MALE	WHITE	57	YES	YES	TCGA-HNSC
TCGA-CR-6477	Negative	Base of tongue			FEMALE	WHITE	56	YES	YES	TCGA-HNSC
TCGA-CR-6492	Negative	Hard Palate	Stage III	N+	MALE	WHITE	78	YES	YES	TCGA-HNSC
TCGA-CR-7372	Negative	Oral Tongue	Stage I	N0	MALE	WHITE	45	NO	YES	TCGA-HNSC
TCGA-CR-7373	Negative	Oral Cavity	Stage IVA	N+	MALE	WHITE	66	YES	NO	TCGA-HNSC
TCGA-CR-7376	Negative	Oral Cavity	Stage III	N+	MALE	WHITE	83	YES	YES	TCGA-HNSC
TCGA-CR-7379	Negative	Oral Cavity	Stage IVA	N+	FEMALE	WHITE	78	YES	NO	TCGA-HNSC
TCGA-CR-7390	Negative	Oral Tongue	Stage IVA	N0	MALE	WHITE	67	YES	YES	TCGA-HNSC
TCGA-CR-7391	Negative	Oral Tongue	Stage I	N0	FEMALE	WHITE	36	YES	YES	TCGA-HNSC
TCGA-CR-7392	Negative	Oral Tongue	Stage IVA	N+	FEMALE	WHITE	67	YES	NO	TCGA-HNSC
TCGA-CR-7393	Negative	Oral Tongue	Stage III	N+	MALE	WHITE	26	NO	YES	TCGA-HNSC
TCGA-CR-7394	Negative	Oral Tongue	Stage IVA	N0	MALE	WHITE	70	YES	NO	TCGA-HNSC
TCGA-CR-7395	Negative	Oral Cavity	Stage II		FEMALE	WHITE	80	YES	YES	TCGA-HNSC
TCGA-DQ-5629	Negative	Larynx		N+	MALE	WHITE	64	YES	YES	TCGA-HNSC
TCGA-DQ-7588	Negative	Buccal Mucosa		N+	MALE	WHITE	66	YES	YES	TCGA-HNSC
TCGA-DQ-7589	Negative	Larynx			MALE	WHITE	70	YES	YES	TCGA-HNSC
TCGA-F7-A61V	Negative	Base of tongue	Stage II	N0	MALE	WHITE	54	YES		TCGA-HNSC
TCGA-H7-A6C4	Negative	Oral Tongue	Stage IVA	N+	FEMALE	WHITE	35	YES	YES	TCGA-HNSC
TCGA-HD-8224	Negative	Base of tongue	Stage IVA	N0	MALE	WHITE	63	NO	YES	TCGA-HNSC
TCGA-HD-8635	Negative	Oral Tongue	Stage III	N+	FEMALE	WHITE	61	YES	YES	TCGA-HNSC
TCGA-IQ-A61L	Negative	Oral Tongue	Stage II	N0	FEMALE	WHITE	72	NO	NO	TCGA-HNSC
TCGA-MT-A51W	Negative	Tonsil	Stage I		FEMALE	WHITE	52	YES	YES	TCGA-HNSC
TCGA-MZ-A7D7	Negative	Base of tongue	Stage IVA	N+	MALE	WHITE	51	YES	YES	TCGA-HNSC
TCGA-RS-A6TO	Negative	Oral Cavity	Stage IVA	N+	FEMALE	WHITE	82	NO	NO	TCGA-HNSC

### Sheet: Spatial Mult-IF
Patient Identifier	Tumor site
101	Tongue
104	Buccal
107	Left Mandible
108	Right Mandible
113	Right floor of mouth
114	Hemi-mandible
115	Tongue
116	Tongue
117	Tongue
