## Supplemental Table 4 for "The Single-Cell Landscape of Peripheral and Tumor-infiltrating Immune Cells in HPV- HNSCC"

### Sheet: Intermediate Macrophages 
	N0	N+
ACTIVIN	17	24
ANGPTL	2	3
APRIL	10	10
BAFF	30	30
BMP	30	30
BTLA	12	10
CCL	60	67
CD40	20	20
CD70	1	2
COMPLEMENT	45	27
CSF	22	14
CSF3	12	12
CXCL	43	44
CypA	15	16
EGF	59	46
FASLG	11	13
FGF	108	90
FLT3	8	10
GALECTIN	28	28
GAS	12	12
GH	18	15
GRN	8	8
HGF	11	11
IGF	25	19
IL1	15	10
IL16	3	3
IL2	16	37
IL4	28	29
KIT	8	7
LIGHT	12	10
LT	22	18
MHC-I	7	6
MIF	42	33
NPR2	13	13
NRG	53	46
PARs	65	70
PDGF	42	45
PLAU	10	9
PTPR	1	1
SEMA3	2	2
SPP1	12	12
TGFb	121	129
TRAIL	10	7
VEGF	51	63
VISFATIN	7	7

### Sheet: TREM2+ Macrophages 
	N0	N+
ACTIVIN	42	42
ANNEXIN	8	12
APRIL	42	42
BAFF	63	63
BMP	115	120
BTLA	13	15
CCL	63	75
CD40	31	30
COMPLEMENT	70	70
CSF	42	42
CSF3	21	21
CXCL	87	85
CypA	12	12
EGF	243	252
FASLG	15	20
FGF	262	273
FLT3	17	18
GALECTIN	91	91
GAS	21	22
GH	42	41
GRN	21	21
HGF	19	20
IFN-II	8	8
IGF	36	38
IGFBP	9	10
IL1	66	56
IL10	3	5
IL4	82	102
IL6	9	10
KIT	18	17
LIFR	10	10
LIGHT	31	30
LT	11	12
MIF	49	37
NPR2	15	16
NRG	94	97
OSM	10	18
PARs	75	76
PDGF	97	99
PLAU	20	21
SPP1	126	127
TGFb	22	72
TRAIL	13	20
VEGF	126	168
VEGI	2	1
VISFATIN	16	17

### Sheet: Temra Tem Cytotoxic T
	N0	N+
ACTIVIN	3	27
ANGPTL	2	3
APRIL	10	10
BAFF	28	28
BMP	5	39
CCL	58	58
CD40	21	41
CD70	1	2
COMPLEMENT	62	63
CSF	9	14
CSF3	4	15
CXCL	19	9
CypA	16	6
EGF	44	46
FASLG	10	16
FGF	62	70
FLT3	4	21
GALECTIN	28	28
GAS	6	15
GH	15	14
GRN	8	8
IGF	5	25
IL1	6	4
IL16	2	3
IL2	8	47
IL4	15	35
KIT	1	3
LIGHT	4	17
LT	23	35
NPR2	10	11
NRG	21	49
PARs	76	85
PDGF	21	34
PTPR	1	1
SEMA3	2	2
SPP1	12	12
TRAIL	7	8
VEGF	17	50

### Sheet: Trm Tem Cytotoxic T 
	N0	N+
ACTIVIN	17	24
ANGPTL	2	3
APRIL	10	10
BAFF	30	30
BMP	30	30
BTLA	12	10
CCL	60	67
CD40	20	20
CD70	1	2
COMPLEMENT	45	27
CSF	22	14
CSF3	12	12
CXCL	43	44
CypA	15	16
EGF	59	46
FASLG	11	13
FGF	108	90
FLT3	8	10
GALECTIN	28	28
GAS	12	12
GH	18	15
GRN	8	8
HGF	11	11
IGF	25	19
IL1	15	10
IL16	3	3
IL2	16	37
IL4	28	29
KIT	8	7
LIGHT	12	10
LT	22	18
MHC-I	7	6
MIF	42	33
NPR2	13	13
NRG	53	46
PARs	65	70
PDGF	42	45
PLAU	10	9
PTPR	1	1
SEMA3	2	2
SPP1	12	12
TGFb	121	129
TRAIL	10	7
VEGF	51	63
VISFATIN	7	7
