## Supplemental Table 5 for "The Single-Cell Landscape of Peripheral and Tumor-infiltrating Immune Cells in HPV- HNSCC"

### Sheet: Intra-tumoral_HNSCC
	CD107a	PD1	PD_L1	HLA_A	ICOS
B Cells	0.643408	1.99739	0.173416	-0.457274	0.601967
CD4+ T Cells	0.0459424	-0.626824	0.574403	-0.457688	0.32423
CD8+ T Cells	-0.318905	0.837708	0.37966	-0.457465	-0.328909
DC Cells	-0.501299	-1.09385	1.23289	-0.45788	-0.853665
Fibroblast	0.690311	-0.68047	-1.51488	-0.455966	-0.640482
Fibroblast2	1.057	1.56597	-0.178651	-0.459124	0.459396
LECs	-0.540316	-0.606539	-0.651674	-0.457146	-0.436125
Macrophage	1.84172	0.424438	0.399158	-0.458677	-0.0795221
Memmory T Cell	1.46282	-0.725211	-0.874029	3.10796	-0.446547
NK Cells	-0.206124	-0.873242	-0.0187582	-0.458262	-0.601884
Neutrophil	-0.767775	-0.572503	-0.353897	-0.0855376	-0.443754
T Exhausted	-0.847172	-0.99817	2.61068	-0.45662	-0.770761
T reg	-2.07928	1.18708	-0.224184	1.0585	3.22824
Tumore Cells	-0.351992	0.414295	-0.551325	0.953349	0.221428
VEC	-0.128328	-0.250069	-1.00281	-0.458167	-0.233613

### Sheet: Peri-tumoral_HNSCC
	CD107a	PD1	PD_L1	HLA_A	ICOS
B Cells	-0.173101	-0.0639887	0.229312	-0.689983	0.0986967
CD4+ T Cells	-0.385719	-0.205478	0.416952	-0.693575	-0.191896
CD8+ T Cells	-0.0203081	-0.184691	-0.153337	-0.0641285	-0.271862
DC Cells	-0.388667	-0.431236	0.185617	-0.693956	-0.61138
Fibroblast	0.214339	-0.397265	-0.784436	-0.686624	-0.530757
Fibroblast2	-0.785889	0.307868	3.37176	2.53408	3.02061
LECs	-0.749485	-0.445189	-0.586281	-0.691371	-0.627545
Macrophage	3.28599	-0.257775	0.149477	1.39083	-0.229084
Memmory T Cell	0.516041	-0.389991	-0.593774	0.328229	-0.448097
NK Cells	-0.329864	-0.370396	-0.332096	-0.69349	-0.495328
Neutrophil	-0.145571	-0.431879	-0.303511	0.0149576	-0.45575
T Exhausted	-0.350873	3.54601	-0.613232	-0.694868	-0.3761
T reg	-0.788895	-0.140639	-0.300057	0.0309358	1.64471
Tumore Cells	0.550887	-0.22708	-0.109981	1.3029	-0.177021
VEC	-0.448889	-0.308269	-0.576413	-0.693935	-0.349196
